# Beyond energy balance in agrivoltaic food production: Emergent crop traits from wavelength-selective solar cells

**DOI:** 10.1101/2022.03.10.482833

**Authors:** Melodi Charles, Brianne Edwards, Eshwar Ravishankar, John Calero, Reece Henry, Jeromy Rech, Carole Saravitz, Wei You, Harald Ade, Brendan O’Connor, Heike Sederoff

**Affiliations:** Department of Plant and Microbial Biology, North Carolina State University, Raleigh, North Carolina, United States of America; Department of Mechanical and Aerospace Engineering and Organic and Carbon Electronics Laboratories, North Carolina State University, Raleigh, North Carolina, United States of America; Department of Physics and Organic and Carbon Electronics Laboratories, North Carolina State University, Raleigh, North Carolina, United States of America; Department of Chemistry, University of North Carolina, Chapel Hill, North Carolina, United States of America

## Abstract

The integration of semi-transparent organic solar cells (ST-OSCs) in greenhouses offers new agrivoltaic opportunities to meet the growing demands for sustainable food production. The tailored absorption/transmission spectra of ST-OSCs impacts the power generated as well as crop growth, development and responses to the biotic and abiotic environments. We grew lettuce and tomato, traditional greenhouse crops, under three ST-OSC filters that create different light spectra. Lettuce yield and early tomato development are not negatively affected by the modified light environment. Our genomic analysis reveals that lettuce production exhibits beneficial traits involving nutrient content and nitrogen utilization while select ST-OSCs impact regulation of flowering initiation in tomato. ST-OSCs integrated into greenhouses are not only a promising technology for energy-neutral, sustainable and climate-change protected crop production, but can deliver benefits beyond energy considerations.
