## Supplementary material for "Beyond energy balance in agrivoltaic food production: Emergent crop traits from wavelength-selective solar cells": DataS1

### Sheet: Lettuce
Sample	Plant	Experiment	Filter	Treatment	Box	PlantNum	PlantCode	Rep	InitialPAR	FinalPAR	InitialB:R	FinalB:R	InitialR:B	FinalR:B	InitialR:FR	FinalR:FR	InitialBlue	FinalBlue	InitialGreen	FinalGreen	InitialRed	FinalRed	InitialFarRed	FinalFarRed	PercentChangeBlue	PercentChangeGreen	PercentChangeRed	PercentChangeFarRed
1	B1-2	PC	FI	FIPC	1	2	2.2	1	226	253	0.36776	0.30874	2.71917	3.23897	2.1623	2.5727	48.7267	52.1592	78.3	90.9416	132.496	168.942	26.8511	30.0652	7.04429	16.145	27.5071	11.97
2	B1-4	PC	FI	FIPC	1	4	2.4	2	226	253	0.36776	0.30874	2.71917	3.23897	2.1623	2.5727	48.7267	52.1592	78.3	90.9416	132.496	168.942	26.8511	30.0652	7.04429	16.145	27.5071	11.97
3	B1-6	PC	FI	FIPC	1	6	2.6	3	226	253	0.36776	0.30874	2.71917	3.23897	2.1623	2.5727	48.7267	52.1592	78.3	90.9416	132.496	168.942	26.8511	30.0652	7.04429	16.145	27.5071	11.97
4	B1-8	PC	FI	FIPC	1	8	2.8	4	226	253	0.36776	0.30874	2.71917	3.23897	2.1623	2.5727	48.7267	52.1592	78.3	90.9416	132.496	168.942	26.8511	30.0652	7.04429	16.145	27.5071	11.97
5	B6-2	PC	C	CPC	6	2	3.2	1	222.25	211.625	0.305019	0.301013	3.27849	3.32211	2.67785	2.77492	38.6572	36.3304	80.4617	75.5414	126.737	120.694	21.8356	20.1532	-6.01907	-6.11517	-4.76845	-7.70471
6	B6-4	PC	C	CPC	6	4	3.4	2	222.25	211.625	0.305019	0.301013	3.27849	3.32211	2.67785	2.77492	38.6572	36.3304	80.4617	75.5414	126.737	120.694	21.8356	20.1532	-6.01907	-6.11517	-4.76845	-7.70471
7	B6-6	PC	C	CPC	6	6	3.6	3	222.25	211.625	0.305019	0.301013	3.27849	3.32211	2.67785	2.77492	38.6572	36.3304	80.4617	75.5414	126.737	120.694	21.8356	20.1532	-6.01907	-6.11517	-4.76845	-7.70471
8	B6-8	PC	C	CPC	6	8	3.8	4	222.25	211.625	0.305019	0.301013	3.27849	3.32211	2.67785	2.77492	38.6572	36.3304	80.4617	75.5414	126.737	120.694	21.8356	20.1532	-6.01907	-6.11517	-4.76845	-7.70471
9	B7-2	PC	PI	PIPC	7	2	4.2	1	225.25	244.25	0.397371	0.348495	2.51654	2.86948	2.80309	2.86292	46.1261	47.3739	90.5142	95.4203	116.078	135.939	18.1503	21.3363	2.70527	5.42028	17.1096	17.5535
10	B7-4	PC	PI	PIPC	7	4	4.4	2	225.25	244.25	0.397371	0.348495	2.51654	2.86948	2.80309	2.86292	46.1261	47.3739	90.5142	95.4203	116.078	135.939	18.1503	21.3363	2.70527	5.42028	17.1096	17.5535
11	B7-6	PC	PI	PIPC	7	6	4.6	3	225.25	244.25	0.397371	0.348495	2.51654	2.86948	2.80309	2.86292	46.1261	47.3739	90.5142	95.4203	116.078	135.939	18.1503	21.3363	2.70527	5.42028	17.1096	17.5535
12	B7-8	PC	PI	PIPC	7	8	4.8	4	225.25	244.25	0.397371	0.348495	2.51654	2.86948	2.80309	2.86292	46.1261	47.3739	90.5142	95.4203	116.078	135.939	18.1503	21.3363	2.70527	5.42028	17.1096	17.5535
13	B8-2	PC	FP	FPPC	8	2	5.2	1	222.25	218.75	0.223252	0.22261	4.47924	4.49215	2.74146	2.82781	33.3428	30.6762	67.1121	64.4984	149.35	137.802	26.3463	23.3142	-7.99751	-3.89453	-7.73233	-11.5088
14	B8-4	PC	FP	FPPC	8	4	5.4	2	222.25	218.75	0.223252	0.22261	4.47924	4.49215	2.74146	2.82781	33.3428	30.6762	67.1121	64.4984	149.35	137.802	26.3463	23.3142	-7.99751	-3.89453	-7.73233	-11.5088
15	B8-6	PC	FP	FPPC	8	6	5.6	3	222.25	218.75	0.223252	0.22261	4.47924	4.49215	2.74146	2.82781	33.3428	30.6762	67.1121	64.4984	149.35	137.802	26.3463	23.3142	-7.99751	-3.89453	-7.73233	-11.5088
16	B8-8	PC	FP	FPPC	8	8	5.8	4	222.25	218.75	0.223252	0.22261	4.47924	4.49215	2.74146	2.82781	33.3428	30.6762	67.1121	64.4984	149.35	137.802	26.3463	23.3142	-7.99751	-3.89453	-7.73233	-11.5088
17	B2-2	HC	PI	PIHC	2	2	1.2	1	353	432.625	0.370369	0.330185	2.70001	3.0286	2.68556	2.78231	70.4073	78.0367	144.573	158.136	190.1	236.342	32.1086	38.6767	10.8361	9.38127	24.3252	20.456
18	B2-4	HC	PI	PIHC	2	4	1.4	2	353	432.625	0.370369	0.330185	2.70001	3.0286	2.68556	2.78231	70.4073	78.0367	144.573	158.136	190.1	236.342	32.1086	38.6767	10.8361	9.38127	24.3252	20.456
19	B2-6	HC	PI	PIHC	2	6	1.6	3	353	432.625	0.370369	0.330185	2.70001	3.0286	2.68556	2.78231	70.4073	78.0367	144.573	158.136	190.1	236.342	32.1086	38.6767	10.8361	9.38127	24.3252	20.456
20	B2-8	HC	PI	PIHC	2	8	1.8	4	353	432.625	0.370369	0.330185	2.70001	3.0286	2.68556	2.78231	70.4073	78.0367	144.573	158.136	190.1	236.342	32.1086	38.6767	10.8361	9.38127	24.3252	20.456
21	B3-2	HC	C	CHC	3	2	6.2	1	611	621.375	0.307366	0.304383	3.25345	3.28534	2.59135	2.73986	111.618	107.459	231.262	223.078	363.144	353.039	65.3631	59.7899	-3.72616	-3.53874	-2.7825	-8.52658
22	B3-4	HC	C	CHC	3	4	6.4	2	611	621.375	0.307366	0.304383	3.25345	3.28534	2.59135	2.73986	111.618	107.459	231.262	223.078	363.144	353.039	65.3631	59.7899	-3.72616	-3.53874	-2.7825	-8.52658
23	B3-6	HC	C	CHC	3	6	6.6	3	611	621.375	0.307366	0.304383	3.25345	3.28534	2.59135	2.73986	111.618	107.459	231.262	223.078	363.144	353.039	65.3631	59.7899	-3.72616	-3.53874	-2.7825	-8.52658
24	B3-8	HC	C	CHC	3	8	6.8	4	611	621.375	0.307366	0.304383	3.25345	3.28534	2.59135	2.73986	111.618	107.459	231.262	223.078	363.144	353.039	65.3631	59.7899	-3.72616	-3.53874	-2.7825	-8.52658
25	B4-2	HC	FI	FIHC	4	2	7.2	1	285.75	329.125	0.364953	0.290174	2.74008	3.44621	2.01439	2.52367	61.5263	59.6163	100.543	111.345	168.587	205.45	37.2754	37.0716	-3.10449	10.7442	21.8661	-0.546844
26b	B4-4	HC	FI	FIHC	4	4	7.4	2	285.75	329.125	0.364953	0.290174	2.74008	3.44621	2.01439	2.52367	61.5263	59.6163	100.543	111.345	168.587	205.45	37.2754	37.0716	-3.10449	10.7442	21.8661	-0.546844
27b	B4-6	HC	FI	FIHC	4	6	7.6	3	285.75	329.125	0.364953	0.290174	2.74008	3.44621	2.01439	2.52367	61.5263	59.6163	100.543	111.345	168.587	205.45	37.2754	37.0716	-3.10449	10.7442	21.8661	-0.546844
28	B4-8	HC	FI	FIHC	4	8	7.8	4	285.75	329.125	0.364953	0.290174	2.74008	3.44621	2.01439	2.52367	61.5263	59.6163	100.543	111.345	168.587	205.45	37.2754	37.0716	-3.10449	10.7442	21.8661	-0.546844
29	B5-2	HC	FP	FPHC	5	2	8.2	1	361.875	368.5	0.21479	0.216385	4.65571	4.6214	2.61799	2.78372	52.3346	52.6246	110.457	119.377	243.654	243.199	45.8206	41.4587	0.554274	8.07625	-0.186814	-9.51968
30	B5-4	HC	FP	FPHC	5	4	8.4	2	361.875	368.5	0.21479	0.216385	4.65571	4.6214	2.61799	2.78372	52.3346	52.6246	110.457	119.377	243.654	243.199	45.8206	41.4587	0.554274	8.07625	-0.186814	-9.51968
31	B5-6	HC	FP	FPHC	5	6	8.6	3	361.875	368.5	0.21479	0.216385	4.65571	4.6214	2.61799	2.78372	52.3346	52.6246	110.457	119.377	243.654	243.199	45.8206	41.4587	0.554274	8.07625	-0.186814	-9.51968
32	B5-8	HC	FP	FPHC	5	8	8.8	4	361.875	368.5	0.21479	0.216385	4.65571	4.6214	2.61799	2.78372	52.3346	52.6246	110.457	119.377	243.654	243.199	45.8206	41.4587	0.554274	8.07625	-0.186814	-9.51968

### Sheet: Tomato
Sample	sample	Plant	Experiment	Filter	Treatment	Box	PlantNum	Rep	InitialPARqs	FinalPARqs	FinalBlueqs	FinalGreenqs	FinalRedqs	FinalFRqs	TPFDqs	Final TPFD	FinalR:B	FinalR:FR	FinalBlue	FinalGreen	FinalRed	FinalFarRed	PercentBlue	PercentGreen	PercentRed	PercentFarRed	Height	LeafNumber
1	FI_PC1	B1-1	PC	FI	FI_PC	1	1	1	258	272	44.5486	82.7656	123.268	50.5061	322.506	356	2.76704	2.44065	58.3063	108.326	161.336	27.8603	16.3782	30.4285	45.319	7.82594	34.3	12
2	FI_PC2	B1-2	PC	FI	FI_PC	1	2	2	258	272	44.5486	82.7656	123.268	50.5061	322.506	356	2.76704	2.44065	58.3063	108.326	161.336	27.8603	16.3782	30.4285	45.319	7.82594	35.3	11
3	FI_PC3	B1-7	PC	FI	FI_PC	1	7	3	258	272	44.5486	82.7656	123.268	50.5061	322.506	356	2.76704	2.44065	58.3063	108.326	161.336	27.8603	16.3782	30.4285	45.319	7.82594	34	11
4	FI_PC4	B1-8	PC	FI	FI_PC	1	8	4	258	272	44.5486	82.7656	123.268	50.5061	322.506	356	2.76704	2.44065	58.3063	108.326	161.336	27.8603	16.3782	30.4285	45.319	7.82594	34.3	10
5	C_PC1	B6-1	PC	C	C_PC	6	1	1	265	254	36.5187	75.5609	121.027	46.1714	300.171	312	3.31411	2.62125	44.8576	92.815	148.663	25.5479	14.3774	29.7484	47.6483	8.18843	34.7	9
6	C_PC2	B6-2	PC	C	C_PC	6	2	2	265	254	36.5187	75.5609	121.027	46.1714	300.171	312	3.31411	2.62125	44.8576	92.815	148.663	25.5479	14.3774	29.7484	47.6483	8.18843	35.3	9
7	C_PC3	B6-7	PC	C	C_PC	6	7	3	265	254	36.5187	75.5609	121.027	46.1714	300.171	312	3.31411	2.62125	44.8576	92.815	148.663	25.5479	14.3774	29.7484	47.6483	8.18843	34.4	10
8	C_PC4	B6-8	PC	C	C_PC	6	8	4	265	254	36.5187	75.5609	121.027	46.1714	300.171	312	3.31411	2.62125	44.8576	92.815	148.663	25.5479	14.3774	29.7484	47.6483	8.18843	34.8	10
9	PI_PC1	B7-1	PC	PI	PI_PC	7	1	1	264	260	47.6843	90.0813	107.297	35.8165	295.816	304	2.25016	2.99576	55.754	105.326	125.456	17.5006	18.3401	34.6467	41.2683	5.75676	33.5	10
10	PI_PC2	B7-2	PC	PI	PI_PC	7	2	2	264	260	47.6843	90.0813	107.297	35.8165	295.816	304	2.25016	2.99576	55.754	105.326	125.456	17.5006	18.3401	34.6467	41.2683	5.75676	34.4	10
11	PI_PC3	B7-7	PC	PI	PI_PC	7	7	3	264	260	47.6843	90.0813	107.297	35.8165	295.816	304	2.25016	2.99576	55.754	105.326	125.456	17.5006	18.3401	34.6467	41.2683	5.75676	36.8	11
12	PI_PC4	B7-8	PC	PI	PI_PC	7	8	4	264	260	47.6843	90.0813	107.297	35.8165	295.816	304	2.25016	2.99576	55.754	105.326	125.456	17.5006	18.3401	34.6467	41.2683	5.75676	33.4	10
13	FP_PC1	B8-1	PC	FP	FP_PC	8	1	1	259	277	32.7095	73.5646	145.779	54.8906	331.891	352	4.45679	2.65581	41.5658	93.4829	185.25	32.0966	11.8085	26.5576	52.6278	9.11835	34.5	11
14	FP_PC2	B8-2	PC	FP	FP_PC	8	2	2	259	277	32.7095	73.5646	145.779	54.8906	331.891	352	4.45679	2.65581	41.5658	93.4829	185.25	32.0966	11.8085	26.5576	52.6278	9.11835	35.2	11
15	FP_PC3	B8-7	PC	FP	FP_PC	8	7	3	259	277	32.7095	73.5646	145.779	54.8906	331.891	352	4.45679	2.65581	41.5658	93.4829	185.25	32.0966	11.8085	26.5576	52.6278	9.11835	34.5	10
16	FP_PC4	B8-8	PC	FP	FP_PC	8	8	4	259	277	32.7095	73.5646	145.779	54.8906	331.891	352	4.45679	2.65581	41.5658	93.4829	185.25	32.0966	11.8085	26.5576	52.6278	9.11835	34.2	11
17	PI_HC1	B2-1	HC	PI	PI_HC	2	1	1	272	258	49.3907	90.3068	103.151	35.8641	293.864	332	2.08848	2.87617	63.557	116.209	132.737	19.1708	19.1437	35.0026	39.9811	5.77435	30.8	9
18	PI_HC3	B2-7	HC	PI	PI_HC	2	7	2	272	258	49.3907	90.3068	103.151	35.8641	293.864	332	2.08848	2.87617	63.557	116.209	132.737	19.1708	19.1437	35.0026	39.9811	5.77435	33.4	10
19	PI_HC4	B2-8	HC	PI	PI_HC	2	8	3	272	258	49.3907	90.3068	103.151	35.8641	293.864	332	2.08848	2.87617	63.557	116.209	132.737	19.1708	19.1437	35.0026	39.9811	5.77435	33.4	11
20	C_HC1	B3-1	HC	C	C_HC	3	1	1	578	581	83.5328	172.838	276.837	105.613	686.613	553	3.31411	2.62125	105.447	157.524	226.56	62.989	14.3774	29.7484	47.6483	8.18843	29.8	12
22	C_HC3	B3-7	HC	C	C_HC	3	7	3	578	581	83.5328	172.838	276.837	105.613	686.613	553	3.31411	2.62125	105.447	157.524	226.56	62.989	14.3774	29.7484	47.6483	8.18843	29	12
23	C_HC4	B3-8	HC	C	C_HC	3	8	4	578	581	83.5328	172.838	276.837	105.613	686.613	553	3.31411	2.62125	105.447	157.524	226.56	62.989	14.3774	29.7484	47.6483	8.18843	34.5	11
24	FI_HC1	B4-1	HC	FI	FI_HC	4	1	1	258	282	43.8282	84.3216	129.614	55.7486	337.749	337	2.95733	2.32498	52.3762	100.767	154.894	28.6971	15.5419	29.9013	45.9626	8.51545	35	9
25	FI_HC2	B4-2	HC	FI	FI_HC	4	2	2	258	282	43.8282	84.3216	129.614	55.7486	337.749	337	2.95733	2.32498	52.3762	100.767	154.894	28.6971	15.5419	29.9013	45.9626	8.51545	37.3	15
26	FI_HC3	B4-7	HC	FI	FI_HC	4	7	3	258	282	43.8282	84.3216	129.614	55.7486	337.749	337	2.95733	2.32498	52.3762	100.767	154.894	28.6971	15.5419	29.9013	45.9626	8.51545	34.2	11
27	FI_HC4	B4-8	HC	FI	FI_HC	4	8	4	258	282	43.8282	84.3216	129.614	55.7486	337.749	337	2.95733	2.32498	52.3762	100.767	154.894	28.6971	15.5419	29.9013	45.9626	8.51545	34.2	10
28	FP_HC1	B5-1	HC	FP	FP_HC	5	1	1	274	288	32.7716	74.8297	153.067	58.6267	346.627	354	4.67071	2.61087	40.2818	91.9782	188.145	33.5481	11.379	25.9825	53.1482	9.47685	35	10
29	FP_HC2	B5-2	HC	FP	FP_HC	5	2	2	274	288	32.7716	74.8297	153.067	58.6267	346.627	354	4.67071	2.61087	40.2818	91.9782	188.145	33.5481	11.379	25.9825	53.1482	9.47685	36.8	12
30	FP_HC3	B5-7	HC	FP	FP_HC	5	7	3	274	288	32.7716	74.8297	153.067	58.6267	346.627	354	4.67071	2.61087	40.2818	91.9782	188.145	33.5481	11.379	25.9825	53.1482	9.47685	34.5	10
31	FP_HC4	B5-8	HC	FP	FP_HC	5	8	4	274	288	32.7716	74.8297	153.067	58.6267	346.627	354	4.67071	2.61087	40.2818	91.9782	188.145	33.5481	11.379	25.9825	53.1482	9.47685	34.8	10
